# Lost in translation: egg transcriptome reveals molecular signature to predict developmental success and novel maternal-effect genes

**DOI:** 10.1101/286815

**Authors:** Caroline T. Cheung, Thaovi Nguyen, Aurélie Le Cam, Amélie Patinote, Laurent Journot, Christelle Reynes, Julien Bobe

## Abstract

**Background:** Good quality or developmentally competent eggs result in high survival of progeny. Previous research has shed light on factors that determine egg quality, however, large gaps remain. Initial development of the embryo relies on maternally-inherited molecules, such as transcripts, deposited in the egg, thus, they would likely reflect egg quality. We performed transcriptome analysis on zebrafish fertilized eggs of different quality from unrelated, wildtype couples to obtain a global portrait of the egg transcriptome to determine its association with developmental competence and to identify new candidate maternal-effect genes.

**Results:** Fifteen of the most differentially expressed genes (DEGs) were validated by quantitative real-time PCR. Gene ontology analysis showed that enriched terms included ribosomes and translation. In addition, statistical modeling using partial least squares regression and genetics algorithm also demonstrated that gene signatures from the transcriptomic data can be used to predict reproductive success. Among the validated DEGs, *otulina* and *slc29a1a* were found to be increased in good quality eggs and to be predominantly localized in the ovaries. CRISPR/Cas9 knockout mutants of each gene revealed remarkable subfertility whereby the majority of their embryos were unfertilizable. The Wnt pathway appeared to be dysregulated in the *otulina* knockout-derived eggs.

**Conclusions:** Our novel findings suggested that even in varying quality of eggs due to heterogeneous causes from unrelated wildtype couples, gene signatures exist in the egg transcriptome, which can be used to predict developmental competence. Further, transcriptomic profiling revealed two new potential maternal-effect genes that have essential roles in vertebrate reproduction.
