## Supplementary Materials for "Lost in translation: egg transcriptome reveals molecular signature to predict developmental success and novel maternal-effect genes"

### Sheet: suppl table s1
Supplemental Table S1: 66 DEGs from analysis of all samples
Gene	Ensembl annotation	P-value	Fold change
ribosome production factor 2 homolog (S. cerevisiae)	ENSDARG00000043960	0.000165119	7.80808
spondin 1b	ENSDARG00000023694	7.78176e-05	2.76709
tetraspanin 7b	ENSDARG00000008407	1.292e-06	2.04214
ribosomal protein S27, isoform 2	ENSDARG00000090186	0.000153227	1.90392
chromosome 1 open reading frame 131	ENSDARG00000078606	6.51287e-05	1.79417
si:ch73-138e16.2	ENSDARG00000092917	0.00015826	1.78272
stimulated by retinoic acid 13 homolog (mouse)	ENSDARG00000089291	0.000166677	1.76617
reticulon 4 interacting protein 1	ENSDARG00000031366	7.2634e-07	1.73648
myosin, heavy polypeptide 9a, non-muscle	ENSDARG00000063295	1.72576e-05	1.67673
Uncharacterized protein	ENSDARG00000089422	4.69405e-06	1.66481
si:ch1073-416j23.1	ENSDARG00000055934	9.69505e-05	1.62894
ribosomal protein L27	ENSDARG00000015128	1.14214e-06	1.56269
golgi integral membrane protein 4a	ENSDARG00000076498	5.0256e-05	1.52275
ribosomal protein S12	ENSDARG00000036875	8.895e-06	1.51584
si:ch1073-392o20.2	ENSDARG00000041346	3.72779e-05	1.50995
ring finger protein 10	ENSDARG00000079687	0.000101414	1.49837
NIMA-related kinase 3	ENSDARG00000058869	1.1648e-07	1.49381
acetyl-Coenzyme A carboxylase alpha	ENSDARG00000078512	0.000118337	1.4784
myelocytomatosis oncogene a	ENSDARG00000045695	0.000160729	1.47
mitochondrial ribosomal protein S21	ENSDARG00000070985	0.000124158	1.46171
si:dkey-87o1.2	ENSDARG00000095796	2.68872e-07	1.46137
carnitine palmitoyltransferase II	ENSDARG00000038618	0.00014445	1.46005
transmembrane protein 258	ENSDARG00000078785	1.6755e-06	1.44855
RNA binding motif protein 6	ENSDARG00000077060	0.000112773	1.44429
pyruvate carboxylase, like	ENSDARG00000000972	3.05997e-05	1.43927
zinc finger, SWIM-type containing 7	ENSDARG00000067608	0.000161393	1.42668
Finkel-Biskis-Reilly murine sarcoma virus (FBR-MuSV) ubiquitously expressed a	ENSDARG00000014830	9.2358e-05	1.42244
mitochondrial translation optimization 1 homolog (S. cerevisiae)	ENSDARG00000055679	3.37397e-05	1.41575
growth arrest-specific 8	ENSDARG00000040871	6.78508e-05	1.41361
ribosomal protein S24	ENSDARG00000039347	0.000192041	1.41272
polymerase (RNA) III (DNA directed) polypeptide K	ENSDARG00000037835	6.43244e-05	1.39029
SPRY domain containing 4	ENSDARG00000023309	0.000123245	1.38817
talin 2a	ENSDARG00000017901	0.000205907	1.38806
ubiquitin specific peptidase 19	ENSDARG00000004132	9.75233e-05	1.3657
methylmalonyl CoA epimerase	ENSDARG00000045428	7.73732e-05	1.36378
si:ch211-113a14.29	ENSDARG00000070289	0.000163769	1.35894
ribosomal protein L19	ENSDARG00000013307	7.59349e-05	1.35764
carbonyl reductase 1	ENSDARG00000036587	4.74553e-05	1.35016
ribosomal protein S23	ENSDARG00000021838	2.06334e-05	1.34483
RFT1 homolog (S. cerevisiae)	ENSDARG00000060398	0.00018663	1.34151
lysine (K)-specific demethylase 6B	ENSDARG00000088087	0.000183271	1.33484
histidine triad nucleotide binding protein 1	ENSDARG00000040128	6.63534e-05	1.32672
protein associated with topoisomerase II homolog 2 (yeast)	ENSDARG00000089567	0.000158229	1.32468
ribosomal protein S5	ENSDARG00000043453	9.55282e-05	1.31777
ribosomal protein S15	ENSDARG00000070849	0.000185779	1.29068
NAD(P)H dehydrogenase, quinone 1	ENSDARG00000010250	0.000146438	1.28161
ribosomal protein S11	ENSDARG00000053058	5.85823e-05	1.28035
ribonuclease, RNase K a	ENSDARG00000069461	0.000199825	1.28025
ribosomal protein S11	ENSDARG00000093606	2.70539e-05	1.27084
ribosomal protein S27, isoform 1	ENSDARG00000023298	0.000185355	1.27019
ribosomal protein S13	ENSDARG00000036298	1.01567e-05	1.26672
zgc:174224	ENSDARG00000076222	5.33224e-05	1.26587
cytochrome c oxidase subunit VIb polypeptide 2	ENSDARG00000037860	3.10317e-06	1.2606
proline-rich coiled-coil 2C	ENSDARG00000057583	9.60162e-05	1.25764
cytoplasmic polyadenylation element binding protein 4	ENSDARG00000060495	0.000153482	1.25
coenzyme Q10 homolog B (S. cerevisiae)	ENSDARG00000056141	1.14124e-06	1.2326
glycerophosphodiester phosphodiesterase 1	ENSDARG00000055108	0.000108274	1.23131
glycine cleavage system protein H (aminomethyl carrier)	ENSDARG00000091655	1.45011e-05	1.22286
dolichyl-phosphate (UDP-N-acetylglucosamine) N-acetylglucosaminephosphotransferase 1 (GlcNAc-1-P transferase)	ENSDARG00000061061	0.000108169	1.20963
glutathione reductase	ENSDARG00000019236	5.93429e-05	1.20377
DEP domain containing 1B	ENSDARG00000060507	5.6049e-05	-1.25632
SHANK-associated RH domain interactor	ENSDARG00000076995	1.02081e-05	-1.27615
transmembrane and coiled-coil domain family 3	ENSDARG00000045525	5.80448e-05	-1.35794
solute carrier family 29 (nucleoside transporters), member 1a	ENSDARG00000031651	4.76521e-05	-2.18214
U1 spliceosomal RNA	ENSDARG00000082017	0.000108914	-2.33058
U1 spliceosomal RNA	ENSDARG00000082140	4.77768e-05	-2.34588
