## Supplementary Materials for "Lost in translation: egg transcriptome reveals molecular signature to predict developmental success and novel maternal-effect genes"

### Sheet: suppl table s2
Supplemental Table S2: Primers used in this study.
Gene	Primer sequence (5' – 3')
tk2 forward	GCTGCCTGTTATGTTTTGTGTG
tk2 reverse	ACTGATGCAACAAAAGAACCGA
drd3 forward	TCAAAGGGACCATAAAACAGGTG
drd3 reverse	GCAGTTGTATCACGAATCCAATA
rpf2 forward	CCACAGGAATCAAACCCACA
rpf2 reverse	AGGCTGACAGACGTTTATTATCA
cldn23 forward	TGGTCGCATCCTTGATCGTA
cldn23 reverse	TCAGGACACCGGAACAGAAA
prkcq forward	GATCACCCCTTCCTCACACA
prkcq reverse	TGGATCGTGGGAGGTCAAAT
pomt1 forward	TTTGGCTTGTGATCTGTGGG
pomt1 reverse	TCTCCAATAAGCTGCCAGGT
flvcr1 forward	CATGATGTCAACGTGGGCAA
flvcr1 reverse	AAATGGTGGTCTCGTGAGGT
itih2 forward	TTCGTCGGTTCTGTGAAGGA
itih2 reverse	TTCTGTCCGAAACGTCTCCA
nudt13 forward	GCTCCGGATATGTGTCTCGA
nudt13 reverse	CCACTTTGCAAACCCCACTT
tspan7b forward	CTGCAGTCTTTGGCTTTCGT
tspan7b reverse	TCAATCAACACAAGGGGCAG
rps27.2 forward	ATGGATGTCAAATGCCCAGG
rps27.2 reverse	GCAGAGAACAGTGGAGCATC
stra13 forward	TTTGAAAAGATCCTGCCGCA
stra13 reverse	AGAGCTGGTTTGTGTCTCCA
rtn4ip1 forward	CACTGAGGCATGATGAAGCC
rtn4ip1 reverse	TAGCTGCTTTTCAACTGGCC
U1 forward	ACCATGATCAAGAAGGTGGTT
U1 reverse	TGCAGTCGAGATTCCCACAT
spon1b forward	CACTGCCAACAGAGGAGACA
spon1b reverse	ATGCCCAAACCACAGCTTAC
slc29a1a forward	TACTTCATCCCGGTGTCCTG
slc29a1a reverse	ACTGTCTTTACCAGGCCACA
otulin forward	TGACAGTCATCGGTCAGCTC
otulin reverse	ATCCTCATGCGTCTCCAATC
gfp	AGACGTTGTGGCTGTTGTAG
vasa	TTAGACATGACCGGAAGAGTTG
rel forward	CGGGTGAACAAGAATAGCGG
rel reverse	GTCACAGTAAGCAGGGGTCT
rela forward	AGAGAAGAGCAACGACACCA
rela reverse	ACAGTCTTTTCCCACCAGCT
nf-kb2 forward	GGTATGCTGACACTCACCCA
nf-kb2 reverse	CTCACTCCTTCCCTCACACC
tnfa forward	GAGAGTTGCCTTTACCGCTG
tnfa reverse	TTGCCCTGGGTCTTATGGA
ikkaa forward	GGCAGATGTAGACGCAAAGG
ikkaa reverse	TGGATCTCGCTGTTGTGTCT
dvl2 forward	CTCAGATGACAGTGCCAAGC
dvl2 reverse	CTGAGACGGGACCTCTACTG
wnt3a forward	CTATCAACGACAAGCTGGCC
wnt3a reverse	ATGCACGAACGCTGATTCTC
lef1 forward	GAATGCACGCTGAAGGAGAG
lef1 reverse	GATAAAGCATGCCACCTCCG
tcf3a forward	TTACCCTCCAGCTTCCACTC
tcf3a reverse	CGTTTGCTCCTCTGTTTCCC
tcf7 forward	AGACGGAGGACAGAAACCAG
tcf7 reverse	GAAACCCGAAATCTCCTGCG
lsm14b forward	TCACACACAGAGCAGGCAG
lsm14b reverse	TCACGTCGGCCATAAATAGAA
rnf8 forward	TGATCAATGAGCGGAAAGGTG
rnf8 reverse	CCAAAAGAAACGGGTTGTGC
pfdn2 forward	GTCAAAGAAGTCCTGCCTGC
pfdn2 reverse	CGTCCTTTCACCTGCATCTG
18S rRNA forward	CGGAGGTTCGAAGACGATCA
18S rRNA reverse	TCGCTAGTTGGCATCGTTTAT
beta-actin forward	CCGTGACATCAAGGAGAAGCT
beta-actin reverse	TCGTGGATACCGCAAGATTCC
ef1a forward	AGCGCAATCAGCCTGAGAGGTA
ef1a reverse	GCTGGACAAGCTGAAGGCTGAG
