## Supplementary Materials for "Lost in translation: egg transcriptome reveals molecular signature to predict developmental success and novel maternal-effect genes"

### Sheet: suppl table s3
Supplemental Table S3: Eight genes that underwent the most drastic changes in the microarray analysis and subjected to qPCR.
Gene Description	Biological Process	P-value	Fold change
ribosome production factor 2 homolog (S. cerevisiae) (rpf2)	Ribosomal large subunit assembly	0.000165	7.81
spondin 1b (spon1b)	Extracellular protein, embryonic neural development	7.78e-05	2.77
tetraspanin 7b (tspan7b)	Cell surface receptor signaling	1.29e-06	2.04
ribosomal protein S27 (rps27)	Ribosome structural component	0.000153	1.9
stimulated by retinoic acid 13 homolog (mouse) (stra13)	DNA repair, kinetochore assembly	0.000167	1.77
reticulon 4 interacting protein 1 (rtn4ip1)	Oxidation/reduction process	7.26e-07	1.74
solute carrier family 29 (nucleoside transporters), member 1a (slc29a1a)	Transmembrane transport	4.76e-05	-2.18
U1 spliceosomal RNA (U1)	Non-coding RNA	0.000165	7.81
U1 spliceosomal RNA (U1)	Non-coding RNA	7.78e-05	2.77
