## Supplementary Materials for "Lost in translation: egg transcriptome reveals molecular signature to predict developmental success and novel maternal-effect genes"

### Sheet: suppl table s4
Supplemental Table S4: Raw data on the zebrafish couples and the mortality rates of their spawns.
				8 hpf		24 hpf		48 hpf
Clutch	Couple	# eggs in clutch	# eggs monitored	# survivors	Survival rate	# survivors	Survival rate	# survivors	Survival rate
1	5	224	50	0	0	0	0	0	0
2	1	97	50	50	1	49	0.98	49	0.98
3	6	212	49	37	0.755102	37	0.755102	37	0.755102
4	7	165	53	42	0.792453	6	0.113208	6	0.113208
5	8	199	50	46	0.92	46	0.92	46	0.92
6	9	111	50	30	0.6	30	0.6	30	0.6
7	10	79	56	27	0.482143	27	0.482143	27	0.482143
8	5	273	60	49	0.816667	15	0.25	15	0.25
9	3	97	57	44	0.77193	44	0.77193	44	0.77193
10	7	177	60	16	0.266667	15	0.25	15	0.25
11	4	122	60	55	0.916667	54	0.9	54	0.9
12	11	329	60	57	0.95	57	0.95	57	0.95
13	12	101	58	36	0.62069	36	0.62069	36	0.62069
14	13	306	60	33	0.55	33	0.55	33	0.55
15	14	93	53	53	1	53	1	53	1
16	15	89	49	22	0.44898	22	0.44898	22	0.44898
17	16	262	60	52	0.866667	51	0.85	50	0.833333
18	17	126	60	36	0.6	30	0.5	29	0.483333
19	16	349	60	47	0.783333	46	0.766667	46	0.766667
20	9	133	60	42	0.7	42	0.7	42	0.7
21	18	369	60	56	0.933333	56	0.933333	56	0.933333
22	19	148	60	57	0.95	56	0.933333	56	0.933333
23	20	141	60	26	0.433333	26	0.433333	26	0.433333
24	7	273	63	61	0.968254	61	0.968254	61	0.968254
25	11	311	59	55	0.932203	55	0.932203	55	0.932203
26	21	190	59	55	0.932203	55	0.932203	55	0.932203
27	5	324	61	42	0.688525	29	0.47541	25	0.409836
28	18	366	59	46	0.779661	46	0.779661	45	0.762712
29	10	266	63	11	0.174603	9	0.142857	9	0.142857
30	9	429	59	46	0.779661	46	0.779661	46	0.779661
31	19	268	60	50	0.833333	47	0.783333	47	0.783333
32	19	122	60	4	0.0666667	4	0.0666667	4	0.0666667
33	25	145	63	47	0.746032	47	0.746032	47	0.746032
34	10	308	60	23	0.383333	23	0.383333	23	0.383333
35	1	320	61	53	0.868852	53	0.868852	53	0.868852
36	22	471	60	54	0.9	54	0.9	54	0.9
37	21	260	60	52	0.866667	51	0.85	51	0.85
38	23	241	59	34	0.576271	33	0.559322	33	0.559322
39	24	133	52	35	0.673077	21	0.403846	18	0.346154
40	7	323	59	57	0.966102	57	0.966102	57	0.966102
41	11	127	59	49	0.830508	49	0.830508	49	0.830508
42	22	167	60	46	0.766667	48	0.8	46	0.766667
43	4b	143	56	56	1	56	1	56	1
44	4b	178	53	52	0.981132	50	0.943396	49	0.924528
45	7	289	67	51	0.761194	49	0.731343	49	0.731343
46	1	309	60	53	0.883333	52	0.866667	52	0.866667
47	12	390	59	49	0.830508	48	0.813559	48	0.813559
48	16	245	60	27	0.45	27	0.45	27	0.45
49	11	114	62	54	0.870968	49	0.790323	49	0.790323
50	24	132	60	47	0.783333	33	0.55	33	0.55
51	27	147	60	56	0.933333	56	0.933333	56	0.933333
52	28	174	60	56	0.933333	56	0.933333	56	0.933333
53	29	135	60	26	0.433333	26	0.433333	26	0.433333
54	30	231	61	61	1	61	1	60	0.983607
55	32	351	61	20	0.327869	20	0.327869	20	0.327869
56	28	166	60	55	0.916667	55	0.916667	54	0.9
57	33	404	61	58	0.95082	17	0.278689	10	0.163934
58	33	246	60	49	0.816667	12	0.2	8	0.133333
59	34	246	59	50	0.847458	50	0.847458	50	0.847458
60	28	207	62	45	0.725806	44	0.709677	44	0.709677
61	18	310	59	48	0.813559	46	0.779661	46	0.779661
62	33	204	60	36	0.6	36	0.6	30	0.5
63	37	320	60	52	0.866667	52	0.866667	52	0.866667
64	38	118	61	58	0.95082	58	0.95082	58	0.95082
65	39	215	62	62	1	62	1	62	1
66	40	183	59	57	0.966102	57	0.966102	57	0.966102
67	41	102	62	61	0.983871	61	0.983871	61	0.983871
68	42	275	61	59	0.967213	58	0.95082	58	0.95082
69	39	264	59	47	0.79661	47	0.79661	47	0.79661
70	38	313	61	50	0.819672	50	0.819672	50	0.819672
71	40	455	60	50	0.833333	50	0.833333	50	0.833333
72	42	586	59	55	0.932203	55	0.932203	55	0.932203
73	41	108	59	3	0.0508475	3	0.0508475	3	0.0508475
74	43	312	60	58	0.966667	58	0.966667	58	0.966667
75	44	500	61	56	0.918033	56	0.918033	56	0.918033
76	37	407	61	58	0.95082	52	0.852459	52	0.852459
77	38	437	60	55	0.916667	47	0.783333	45	0.75
78	45	330	60	47	0.783333	47	0.783333	46	0.766667
79	45	336	60	45	0.75	45	0.75	44	0.733333
80	39	631	60	51	0.85	51	0.85	50	0.833333
81	38	281	58	54	0.931034	54	0.931034	52	0.896552
82	45	244	60	44	0.733333	43	0.716667	43	0.716667
83	38	507	61	58	0.95082	56	0.918033	56	0.918033
84	43	186	60	56	0.933333	56	0.933333	56	0.933333
85	42	638	60	47	0.783333	47	0.783333	47	0.783333
86	41	222	59	1	0.0169492	1	0.0169492	1	0.0169492
87	38		60	51	0.85	50	0.833333	50	0.833333
88	46	164	59	49	0.830508	49	0.830508	49	0.830508
89	40	549	60	55	0.916667	55	0.916667	55	0.916667
90	42	787	60	41	0.683333	41	0.683333	41	0.683333
91	38	397	60	50	0.833333	50	0.833333	49	0.816667
92	47	321	60	54	0.9	54	0.9	54	0.9
93	50	131	60	58	0.966667	58	0.966667	58	0.966667
94	51	112	50	50	1	50	1	50	1
95	52	220	60	60	1	59	0.983333	59	0.983333
96	53	160	58	57	0.982759	57	0.982759	56	0.965517
97	54	343	61	55	0.901639	55	0.901639	53	0.868852
98	51	534	60	57	0.95	56	0.933333	54	0.9
99	55	187	62	60	0.967742	60	0.967742	60	0.967742
100	54	498	60	56	0.933333	56	0.933333	56	0.933333
101	56	269	60	60	1	60	1	60	1
102	57	128	60	59	0.983333	58	0.966667	57	0.95
103	58	160	60	48	0.8	48	0.8	48	0.8
104	59	224	59	55	0.932203	55	0.932203	55	0.932203
105	60	279	60	47	0.783333	47	0.783333	47	0.783333
106		335	61	61	1	61	1	61	1
107		475	60	55	0.916667	53	0.883333	53	0.883333
108		586	60	36	0.6	36	0.6	36	0.6
109	54	106	60	7	0.116667	8	0.133333	8	0.133333
110	50	94	54	1	0.0185185	1	0.0185185	1	0.0185185
111	52	556	61	54	0.885246	54	0.885246	54	0.885246
112		326	60	50	0.833333	50	0.833333	50	0.833333
113		427	60	57	0.95	57	0.95	57	0.95
114		407	57	48	0.842105	48	0.842105	48	0.842105
115	50	187	60	8	0.133333	8	0.133333	7	0.116667
116	51	364	59	56	0.949153	56	0.949153	53	0.898305
117	52	286	59	59	1	58	0.983051	58	0.983051
118	61	521	61	55	0.901639	55	0.901639	55	0.901639
119	60	251	60	0	0	0	0	0	0
120	58	212	60	30	0.5	30	0.5	30	0.5
121	57	538	60	57	0.95	57	0.95	57	0.95
122	51	876	60	55	0.916667	55	0.916667	55	0.916667
123	63	163	58	58	1	58	1	58	1
124	54	481	60	4	0.0666667	4	0.0666667	4	0.0666667
125	52	764	62	47	0.758065	47	0.758065	47	0.758065
126	64	341	57	52	0.912281	52	0.912281	50	0.877193
127	64	566	61	55	0.901639	55	0.901639	55	0.901639
128	50	600	66	63	0.954545	63	0.954545	63	0.954545
129	54	563	61	53	0.868852	53	0.868852	53	0.868852
130	61	510	62	59	0.951613	59	0.951613	59	0.951613
131	62	209	60	48	0.8	48	0.8	48	0.8
132	51	754	61	57	0.934426	56	0.918033	56	0.918033
133	63	459	60	56	0.933333	56	0.933333	56	0.933333
134	53	241	59	56	0.949153	55	0.932203	55	0.932203
135	57	759	62	60	0.967742	60	0.967742	60	0.967742
136	58	299	56	52	0.928571	52	0.928571	52	0.928571
