## Supplementary Materials for "Lost in translation: egg transcriptome reveals molecular signature to predict developmental success and novel maternal-effect genes"

### Sheet: suppl table s6
Supplemental Table S6: The thirteen genes that underwent the most drastic changes in the couples analysis in the microarray and subjected to qPCR.
Gene	Biological Process	P-value	Fold Change
thymidine kinase 2, mitochondrial (tk2)	Nucleobase-containing compound metabolism	0.015	53.17
dopamine receptor D3 (drd3)	Synaptic transmission, signal transduction	0.0203842	25.83
ribosome production factor 2 homolog (S. cerevisiae) (rpf2)	Ribosome/translation	0.0019	21.37
claudin 23 (cldn23)	Structural molecule	0.0400242	18.78
tetraspanin 7b (tspan7b)	Cell surface receptor signaling	0.00041862	2.04
stimulated by retinoic acid 13 homolog (mouse) (stra13)	DNA repair, kinetochore assembly	0.00900057	1.76
protein-O-mannosyltransferase 1 (pomt1)	Mannoprotein biosynthesis	0.0001769	-41.01
protein kinase C, theta (prkcq)	Signal transduction	0.00634473	-60.85
nudix (nucleoside diphosphate linked moiety X)-type motif 13 (nudt13)	Hydrolysis	0.0007178	-16.36
inter-alpha (globulin) inhibitor H2 (itih2)	Hyaluronan metabolism	0.0146821	-17.34
feline leukemia virus subgroup C cellular receptor 1 (flvcr1)	Erythrocyte/heme metabolism	0.0001109	-19.12
OTU deubiquitinase with linear linkage specificity a (otulina)	Unknown	0.0106399	-4.6
solute carrier family 29 (nucleoside transporters) (slc29a1a)	Transmembrane transport	0.00488488	-2.18
